# Bradykinin receptor expression and bradykinin-mediated sensitization of human sensory neurons

**DOI:** 10.1101/2023.03.31.534820

**Authors:** Jiwon Yi, Zachariah Bertels, John Smith Del Rosario, Allie J. Widman, Richard A. Slivicki, Maria Payne, Henry M. Susser, Bryan A. Copits, Robert W. Gereau

**Affiliations:** Department of Anesthesiology, Washington University Pain Center, Washington University School of Medicine, St. Louis, MO, United States; Neuroscience Graduate Program, Division of Biology & Biomedical Sciences, Washington University School of Medicine, St. Louis, MO, United States; Department of Neuroscience, Washington University, St. Louis, MO, United States; Department of Biomedical Engineering, Washington University, St. Louis, MO, United States

**Keywords:** bradykinin, human dorsal root ganglia, sensory neurons, pain

## Abstract

Bradykinin is a peptide implicated in inflammatory pain in both humans and rodents. In rodent sensory neurons, activation of B1 and B2 bradykinin receptors induces neuronal hyperexcitability. Recent evidence suggests that human and rodent dorsal root ganglia (DRG), which contain the cell bodies of sensory neurons, differ in the expression and function of key GPCRs and ion channels; whether BK receptor expression and function are conserved across species has not been studied in depth. In this study, we used human DRG tissue from organ donors to provide a detailed characterization of bradykinin receptor expression and bradykinin-induced changes in the excitability of human sensory neurons. We found that B2 and, to a lesser extent, B1 receptors are expressed by human DRG neurons and satellite glial cells. B2 receptors were enriched in the nociceptor subpopulation. Using patch-clamp electrophysiology, we found that acute bradykinin increases the excitability of human sensory neurons, while prolonged exposure to bradykinin decreases neuronal excitability in a subpopulation of human DRG neurons. Finally, our analyses suggest that donor’s history of chronic pain and age may be predictors of higher B1 receptor expression in human DRG neurons. Together, these results indicate that acute BK-induced hyperexcitability, first identified in rodents, is conserved in humans and provide further evidence supporting BK signaling as a potential therapeutic target for treating pain in humans.
