## Supplementary statistics tables S1-31 for "Bradykinin receptor expression and bradykinin-mediated sensitization of human sensory neurons"

### Sheet: Related to Figure 1
Table S1. Mann-Whitney Test of puncta count, BDKRB1 vs. BDKRB2
P value	n (BDKRB2)	n (BDKRB1)	Mann-Whitney U	η2	Cohen's d
<0.0001	655	405	50960	0.268	1.211

### Sheet: Related to Figure 3
Table S2. Friedman's Test of ΔVm during acute BK application with Dunn's posthoc test: repetitive and single combined
n=19
P value	Friedman statistic
0.0001	20.62
Post-hoc comparison	Rank sum difference	Multiple-comparison adjusted P
Baseline vs. 1 min	-7	ns
Baseline vs. 2 min	-17	ns
Baseline vs. 3 min	-34	***
1 min vs. 2 min	-10	ns
1 min vs. 3 min	-27	**
2 min vs. 3 min	-17	ns
Table S3. Friedman's Test of ΔVm during acute BK application with Dunn's posthoc test: repetitive
n=8
P value	Friedman statistic
0.0074	12
Post-hoc comparison	Rank sum difference	Multiple-comparison adjusted P
Baseline vs. 1 min	-4	ns
Baseline vs. 2 min	-12	ns
Baseline vs. 3 min	-16	*
1 min vs. 2 min	-8	ns
1 min vs. 3 min	-12	ns
2 min vs. 3 min	-4	ns
Table S4. Friedman's Test of ΔVm during acute BK application with Dunn's posthoc test: single
n=11
P value	Friedman statistic
0.0011	15.98
Post-hoc comparison	Rank sum difference	Multiple-comparison adjusted P
Baseline vs. 1 min	-5	ns
Baseline vs. 2 min	-10	ns
Baseline vs. 3 min	-23	***
1 min vs. 2 min	-5	ns
1 min vs. 3 min	-18	*
2 min vs. 3 min	-13	ns
Table S5. 2-way repeated measures ANOVA of input-output curve before vs. during acute BK application with Sidak's posthoc test: repetitive and single combined
n=16
ANOVA table	SS	DF	MS	F (DFn, DFd)	P value
Current step	2134	38	56.15	F (1.924, 28.86) = 2.016	P=0.1529
Treatment	55.42	1	55.42	F (1.000, 15.00) = 1.483	P=0.2421
Current step x Treatment	173	38	4.554	F (1.978, 29.67) = 1.276	P=0.2936
Table S6. 2-way repeated measures ANOVA of input-output curve before vs. during acute BK application with Sidak's posthoc test: single-spikers only
n=8
ANOVA table	SS	DF	MS	F (DFn, DFd)	P value
current step	53.06	39	1.361	F (2.011, 14.08) = 8.827	P=0.0032
treatment	0.2641	1	0.2641	F (1.000, 7.000) = 7.440	P=0.0294
current step x treatment	1.048	39	0.02688	F (3.609, 25.27) = 1.236	P=0.3200
Table S7. 2-wayrepeated measures ANOVA of input-output curve before vs. during acute BK application with Sidak's posthoc test: repetitive-spikers, across current steps
n=7
ANOVA table	SS	DF	MS	F (DFn, DFd)	P value
current step	3943	38	103.8	F (1.737, 10.42) = 1.695	P=0.2301
treatment	109	1	109	F (1.000, 6.000) = 1.294	P=0.2987
current step x treatment	387.5	38	10.2	F (2.020, 12.12) = 1.285	P=0.3122
Table S8. 2-way repeated measures ANOVA of input-output curve before vs. during acute BK application with Sidak's posthoc test: repetitive spikers, normalized to rheobase
n=7
ANOVA table	SS	DF	MS	F (DFn, DFd)	P value
Current step	1047	4	261.8	F (1.628, 9.766) = 18.42	P=0.0007
BK treatment	123.6	1	123.6	F (1.000, 6.000) = 3.392	P=0.1151
Current step x BK treatment	42.51	4	10.63	F (1.995, 11.97) = 2.026	P=0.1746
Post-hoc comparison: BK vs. Baseline	Mean difference	t	DF	Multiple-comparison adjusted P
1x	0.1429	0.4201	6	0.9971
2x	-3.286	1.636	6	0.564
3x	-3.857	1.578	6	0.5955
4x	-2.143	2.173	6	0.3147
5x	-4.143	1.799	6	0.4788

### Sheet: Related to Figure 4, table 3
Table S9. Paired t-test or Wilcoxon's test of rise time, baseline vs. BK
	Test	n	t, df	P value
Pooled	Wilcoxon test	16		0.188
Repetitive	Paired t-test	7	t=2.882, df=6	0.028
Single	Wilcoxon test	8		>0.9999
Table S10. Paired t-test or Wilcoxon's test of decay time, baseline vs. BK
	Test	n	t, df	P value
Pooled	Wilcoxon test	15		0.1354
Repetitive	Paired t-test	7	t=2.303, df=6	0.0609
Single	Paired t-test	8	t=0.1912, df=7	0.8538
Table S11. Paired t-test or Wilcoxon's test of peak, baseline vs. BK
	Test	n	P value
Pooled	Wilcoxon test	16	0.0934
Repetitive	Wilcoxon test	7	0.0313
Single	Wilcoxon test	8	0.6406
Table S12. Paired t-test or Wilcoxon's test of Input resistance, baseline vs. BK
	Test	n	t, df	P value
Pooled	Wilcoxon test	16		0.782
Repetitive	Paired t-test	7	t=0.7718, df=6	0.4695
Single	Paired t-test	8		0.0391
Table S13. Paired t-test or Wilcoxon's test of Rheobase, baseline vs. BK
	Test	n	t, df	P value
Pooled	Wilcoxon test	16		0.1046
Repetitive	Paired t-test	7	t=0.5282, df=6	0.6163
Single	Paired t-test	8	t=2.302, df=7	0.0549

### Sheet: Related to Figure 5
Table S14. Chi-square test, proportion of adapting vs. non-adapting neurons
n=12 (BK), 9 (Vehicle)
Chi-square, df	z	P value
5.452, 1	2.335	0.0195
Table S15. Restricted Maximum Likelihood (REML) Mixed Effects analysis of input-output curve of overnight vehicle vs. BK-treated neurons with Sidak's posthoc test: repetitive-spikers, across current steps
n=12 (BK), 10 (Vehicle)
Fixed effects (type III)	P value	F (DFn, DFd)
current step	0.0002	F (2.145, 39.15) = 10.38
treatment	0.1805	F (1, 20) = 1.926
current step x treatment	0.4619	F (39, 712) = 1.006
Table S16. Restricted Maximum Likelihood (REML) Mixed Effects analysis of input-output curve of overnight vehicle vs. BK-treated neurons with Sidak's posthoc test: single-spikers, across current steps
n=7 (BK), 8 (Vehicle)
Fixed effects (type III)	P value	F (DFn, DFd)
current step	<0.0001	F (4.644, 60.37) = 20.87
treatment	0.7859	F (1, 13) = 0.07689
current step x treatment	0.9757	F (39, 507) = 0.5968
Table S17. Unpaired t-test or Mann-Whitney test of Rheobase, vehicle vs. BK
	Test	n	t, df	P value
Repetitive	Unpaired t-test	n=10 (Vehicle), n=12 (BK)	t=2.480, df=20	0.0222
Single	Mann-Whitney test	n=9 (Vehicle), n=7 (BK)		0.536
Table S18. Mann-Whitney test of Input Resistance, vehicle vs. BK
	Test	n	P value
Repetitive	Mann-Whitney test	n=10 (Vehicle), n=12 (BK)	0.0026
Single	Mann-Whitney test	n=9 (Vehicle), n=7 (BK)	0.2105

### Sheet: Related to Figure 6
Table S19. Mann-Whitney Test of BDKRB1 puncta count, pain hx vs. no pain hx
P value	n (pain hx)	n (no pain hx)	Mann-Whitney U	η2	Cohen's d
0.004	429	152	27741	0.018	0.228
Table S20. Mann-Whitney Test of BDKRB2 puncta count, pain hx vs. no pain hx
P value	n (pain hx)	n (no pain hx)	Mann-Whitney U	η2	Cohen's d
0.0219	1542	655	473883	0.002	0.098
Table S21. Simple linear regression of BDKRB1 and BDKRB2 expression vs. age
	Slope	Y-intercept	R squared	F	DFn, DFd	P value
BDKRB1	0.305	-0.9456	0.5959	5.898	1, 4	0.0721
BDKRB2	0.07413	50.85	0.01847	0.07528	1, 4	0.7974
Table S22. 2-way repeated measures ANOVA of ΔVm during acute BK application with Dunn's posthoc test: No pain hx
n=15
ANOVA table	SS	DF	MS	F (DFn, DFd)	P value
Treatment (between columns)	123.8	3	41.26	F (1.074, 15.04) = 1.946	P=0.1836
Individual (between rows)	925.2	14	66.09	F (14, 42) = 3.116	P=0.0022
Table S23. 2-way repeated measures ANOVA of ΔVm during acute BK application with Dunn's posthoc test: Pain hx
n=11
ANOVA table	SS	DF	MS	F (DFn, DFd)	P value
Treatment (between columns)	9.968	3	3.323	F (1.220, 4.879) = 8.325	P=0.0327
Individual (between rows)	2.678	4	0.6694	F (4, 12) = 1.677	P=0.2195
Table S24. 2-way repeated measures ANOVA of input-output curve before vs. during acute BK application with Sidak's posthoc test: repetitive-spikers in pain hx group
n=4
ANOVA table	SS	DF	MS	F (DFn, DFd)	P value
fold rheobase	1057	4	264.2	F (4, 12) = 41.31	P<0.0001
BK treatment	164	1	164	F (1, 3) = 2.893	P=0.1875
fold rheobase x BK treatment	48.85	4	12.21	F (4, 12) = 1.890	P=0.1770
Post-hoc comparison: Baseline vs. BK	Mean difference	Multiple-comparison adjusted P
1x	-0.25	>0.9999
2x	-4	0.2098
3x	-6.25	0.0227
4x	-3.5	0.3239
5x	-6.25	0.0227
Table S25. 2-way repeated measures ANOVA of input-output curve before vs. during acute BK application with Sidak's posthoc test: repetitive-spikers in no pain hx group
n=3
ANOVA table	SS	DF	MS	F (DFn, DFd)	P value
fold rheobase	4	35.58	F (4, 8) = 2.531	P=0.1228	P=0.0003
BK treatment	1	4.8	F (1, 2) = 3.000	P=0.2254	P=0.2697
fold rheobase x BK treatment	4	1.883	F (4, 8) = 0.4371	P=0.7789	P=0.5738
Table S26. 2-way repeated measures ANOVA of input-output curve before vs. during acute BK application with Sidak's posthoc test: single-spikers in pain hx group
n=3
ANOVA table	SS	DF	MS	F (DFn, DFd)	P value
current step	19.4	39	0.4974	F (39, 78) = 2.475	P=0.0003
treatment	0.06667	1	0.06667	F (1, 2) = 2.286	P=0.2697
current step x treatment	0.6	39	0.01538	F (39, 78) = 0.9412	P=0.5738
Table S27. 2-way repeated measures ANOVA of input-output curve before vs. during acute BK application with Sidak's posthoc test: single-spikers in no pain hx group
n=5
ANOVA table	SS	DF	MS	F (DFn, DFd)	P value
current step	34.88	39	0.8943	F (1.643, 6.573) = 5.539	P=0.0428
treatment	0.2025	1	0.2025	F (1.000, 4.000) = 4.378	P=0.1045
current step x treatment	1.498	39	0.0384	F (2.203, 8.810) = 1.657	P=0.2457
Table S8. 2-way repeated measures ANOVA of input-output curve of repetitive spikers, overnight vehicle vs. BK-treated neurons: pain history
n=4 (BK), 3 (Vehicle)
ANOVA table	SS	DF	MS	F (DFn, DFd)	P value
Current step	181.9	39	4.665	F (39, 195) = 0.1722	P>0.9999
Treatment	2660	39	68.19	F (1.513, 7.563) = 2.517	P=0.1501
Current step x Treatment	748.6	1	748.6	F (1, 5) = 0.9108	P=0.3837
Table S29 . Restricted Maximum Likelihood (REML) Mixed Effects analysis of input-output curve of repetitive spikers, overnight vehicle vs. BK-treated neurons: no pain history
n=8 (BK), 8 (Vehicle)
Fixed effects (type III)	P value	F (DFn, DFd)
current step	0.0008	F (1.905, 23.34) = 10.22
treatment	0.4447	F (1, 14) = 0.6185
current step x treatment	0.1522	F (39, 478) = 1.246
Table S30. Mann-Whitney test of Rheobase, vehicle vs. BK, repetitive neurons
	Test	n	P value
No pain history	Mann-Whitney test	n=8 (Vehicle), n=8 (BK)	0.1949
Pain history	Mann-Whitney test	n=3 (Vehicle), n=4 (BK)	0.0571
Table S31. Unpaired t-test or Mann-Whitney test of Input Resistance, vehicle vs. BK, repetitive neurons
	Test	n	P value
No pain history	Mann-Whitney test	n=8 (Vehicle), n=8 (BK)	0.0281
Pain history	Unpaired t-test	n=3 (Vehicle), n=4 (BK)	0.0016
